# Structural similarities reveal an expansive conotoxin family with a two-finger toxin fold

**DOI:** 10.1101/2025.07.03.662903

**Authors:** Muhammad Saad Khilji, Celeste M. Hackney, Thomas L. Koch, Arik J. Hone, Aymeric Rogalski, Maren Watkins, Jortan Tun, J. Michael McIntosh, Baldomero Olivera, Helena Safavi-Hemami, Kaare Teilum, Lars Ellgaard

## Abstract

Venomous animals have evolved a diverse repertoire of toxins with considerable pharmaceutical potential. The rapid evolution of peptide toxins, such as the conotoxins produced by venomous marine cone snails, often complicates efforts to infer their evolutionary relationships based solely on sequence information. Structural bioinformatics, however, can provide robust support. Here, we first solve the NMR structure of a macro-conotoxin from the MLSML superfamily, Tx33.1, which is composed of 124 residues, including 12 cysteines. We then apply deep learning-based methods for structure prediction and comparison to identify structural similarities between this toxin and five additional, previously uncharacterized conotoxin superfamilies. Although only three of these superfamilies exhibit sequence homology, a combined approach incorporating structure prediction, structure comparison, and gene structure analysis supports the conclusion that all six superfamilies share a common evolutionary past. The Tx33.1 NMR structure displays similarity to the first two domains of Argos, a secretory protein from *Drosophila melanogaster* that comprises three domains, each harboring two short β-stranded loops (“fingers”). Consequently, we propose the name “two-finger toxin (2FTX)” fold for this type of domain. Finally, using structure similarity searches, we identify a wide range of 2FTX proteins in protostomes, including non-venom-derived, secretory cone snail proteins. This study demonstrates how structural bioinformatics can be employed to uncover evolutionary relationships among rapidly evolving genes. It simultaneously identifies a large, previously unrecognized group of protostome 2FTX proteins, many of which exhibit close structural similarity to Argos and may perform a similar function in regulating EGFR signaling.
