## Supporting file 3 for "Structural similarities reveal an expansive conotoxin family with a two-finger toxin fold"

### Sheet: Boxplot
												Log10-transformed
		E	MARFL	MLSML	MMLFM	unk2	unknown			E	MARFL	MLSML	MMLFM	unk2	unknown
		512.38	384.68	556.6	3361.22	2550.71	481.01			2.70959	2.5851	2.74554	3.5265	3.40666	2.68215
		1460.26	630.09	41951.6	2666.09	7465.76	2226.28			3.16443	2.7994	4.62275	3.42587	3.87307	3.34758
		567	6784.84	39415.8	2000.91	4870.32	5510.8			2.75358	3.83154	4.59567	3.30123	3.68756	3.74121
		5862.83	24038	1555.75	487.17	1938.53	1252.86			3.76811	4.3809	3.19194	2.68768	3.28747	3.0979
		23623.9	8806.86	4622.76	19810.8	5948.67				4.37335	3.94482	3.6649	4.2969	3.77442
		15757.4	646.96	2206.26	1507.41					4.19749	2.81088	3.34366	3.17823
		5029.23	2169.29	2127.53	4413.84					3.7015	3.33632	3.32788	3.64482
		2005.33	6690.08	9202.91	30832.5					3.30219	3.82543	3.96393	4.48901
		192.19	415.31	2197.66	6409.4					2.28373	2.61837	3.34196	3.80682
		1176.11	359.14	4500.06	2039.14					3.07045	2.55526	3.65322	3.30945
		168.67	2323.38	15802.2	2669.64					2.22704	3.36612	4.19872	3.42645
		2716.79	18843.1	1435.2	1932.43					3.43406	4.27515	3.15691	3.2861
		1071.63	1926.9	1900.93	561.65					3.03004	3.28486	3.27897	2.74947
		3400.01	1137.02	2077.55	595.04					3.53148	3.05577	3.31755	2.77455
		1858.23	554.98	2240.91	756.04					3.2691	2.74428	3.35042	2.87854
		1939.63	323.83	16462.7	752.51					3.28772	2.51032	4.2165	2.87651
		484.91	3686.51	994.28	420.72					2.68566	3.56662	2.99751	2.62399
		1211.3	13716.3	339.89	171.57					3.08325	4.13724	2.53134	2.23444
		2775.87	2774.13	2188.42	503.04					3.4434	3.44313	3.34013	2.7016
		1489.55	3751.87	1992.39	15577.7					3.17306	3.57425	3.29937	4.1925
		6905.9	909.55	1597.2	17673.7					3.83922	2.95883	3.20336	4.24733
		2491.37	195.13	2116.13	646.39					3.39644	2.29032	3.32554	2.81049
		297.75	265.55	13467.8	269.6					2.47385	2.42415	4.1293	2.43072
		2386.6	9907.61	360.65	143.64					3.37778	3.99597	2.55709	2.15728
		220.67		354.33	287.28					2.34374		2.54941	2.45831
		110.26		365.71	359.11					2.04242		2.56314	2.55523
		526.74			8156.77					2.7216			3.91152
		1730.34			4077.23					3.23813			3.61037
					313.02								2.49557
					13460.6								4.12906
					6326.88								3.80119
	Average	3141.89	4635.05	6616.66	4812.36	4554.8	2367.74

### Sheet: E
>terebra.TRINITY_DN3292_c0_g1_i1_1 supFam_E tpm_512.38
MMTRVFITMFFLLALTQGWPQLYDEDCERGPNIHLTCGRFKQCGRIEKRNGQLKCRVLCT
CPNGNSCLNGEVIDWDDRGLKFYTCPRD*
>terebra.TRINITY_DN3292_c0_g1_i2_1 supFam_E tpm_1460.26
MMTRVFIAMFFLLALTQGWPRLYDEDCVREPLADDPCIGAYQCGRAVKSNNALRCYLKCT
CSHGNRCLNGEYVNWEERSVKIFSCP*
>terebra.TRINITY_DN3292_c0_g1_i3_1 supFam_E tpm_567.00
MKTRVFIAMFFLLALTQGWKRLYDVDCVREPLADNTCIGANQCGRAIKENGNLKCYLKCT
CSNGNCLNGENVDWDDRSVKHYSCV*
>14357X3.C.furvus.TRINITY_DN8547_c0_g1_i1_1 supFam_E tpm_5862.83
MMTRVFLAMFFLLVLTEGWPRLYDDDCTRGPNMHITCFKDETCGVIRKRGGSLECNLTCK
CRRNESCLHGENIDWDNRGVKIQICPKPWF*
>lividus.TRINITY_DN294_c1_g1_i1_1 supFam_E tpm_23623.93
MITRVFIAMFFLLALTEGWPQLQDSDCEKGPDYHTTTCRRTKECGRIEKINGHLTCTVWC
TCQKGRSCLTDEHVEWDRPNIELQFFSCPSKWFS*
>marmoreus.TRINITY_DN1638_c0_g1_i101_1 supFam_E tpm_15757.43
MMTRVFFAMFFLVALTEGWPRLYDSDCVRGRNMHITCFKDQTCGLTVKRNGRLNCSLTCS
CRRGESCLHGEYIDWDSRGLKVHICPKPWF*
>marmoreus.TRINITY_DN1638_c0_g1_i102_1 supFam_E tpm_5029.23
MMTRVFFAMFFLMALTEGWPRLYDSDCVRGRNMHITCFKDQLCGLTEKRNGRLNCSLTCS
CRRGESCLHGEYIDWDSRGIKVHICPRPWF*
>rattus.TRINITY_DN672_c0_g1_i1_1 supFam_E tpm_2005.33
MTRVFITMFFLLALTEGWPRMYDKNCENGPNMHPDFTCRAKEQCGTIRKRDGQLSCKLKC
KCAPTGHCLNGEDIDWDDITVKTYTCP*
>sponsalis.TRINITY_DN396_c0_g1_i1_1 supFam_E tpm_192.19
MMIRVFLAMFFLLALTEGEWERLVDEQCTKGPNMHNTCYKDTTCGRIEKKKNKLKCHLTC
KCRRGESCLRGDKIDWDYKNRNIKIYSCPLPWF*
>virgo.TRINITY_DN2728_c0_g1_i1_1 supFam_E tpm_1176.11
MMTRVFITMFFLLALTQGWPRLYDSDCVREPTADNTCIGIYQCGRAVMNNGVLTCYLKCT
CSNGNGCLHGEYVDWDDRSVKHYYCS*
>SRR11807493.C.infinitus.VG.TRINITY_DN82_c0_g1_i3_1 supFam_E tpm_168.67
SSSPHRLIRVASPLLDIKPASVTMITRVFIAMFFLLALTEGWPRLTDSDCELGRNMHITC
KQLDQCGVIDKKDGQLTCKLRCKCKPGKRCLRKENIDWSDITTRIYHCPWP*
>SRR11807496.C.cuneolus.VG.TRINITY_DN399_c0_g1_i2_1 supFam_E tpm_2716.79
MMTRVFIAMFFLLALTEGWPRLTDSDCELGRNMHITCKQLDQCGVIEKKDGQLTCKLRCK
CKPGKRCLRKENIDWSDITTRIYHCPWP*
>SRR11807497.C.boavistensis.VG.TRINITY_DN180_c0_g1_i2_1 supFam_E tpm_1071.63
MITRVFIAMFFLLALTEGWPRLTDSDCELGRNMHITCKQLDQCGVIDKKDGQLTCKLRCK
CKPGKRCLRKENIDWSDITTRIYHCPWP*
>SRR11807502.C.guanche.VG.TRINITY_DN472_c0_g1_i2_1 supFam_E tpm_3400.01
MMTRVFIAMFFLLALTEGWPRLNDWDCELGRNMHITCKQLEQCGFIEKKDGQLTCKLRCR
CKPGKRCLRKEKIDWSDITTRIYHCPWP*
>SRR11807506.C.trochulus.VG.TRINITY_DN1934_c0_g1_i1_1 supFam_E tpm_1858.23
MTRVFIAMFFLLALTEGWPRLHDDNCENGPNMHYSYTCDTQQQCAIIRKRNGQWTCKLMC
KCEPGVDCLHGEYIDWDDRTAKIIYCP*
>SRR13740844.C.ventricosus.TRINITY_DN197_c0_g3_i2_1 supFam_E tpm_1939.63
MMTRVFIAMFFLLALTEGWPRLHDWDCEVGRNMHLTCTQLEQCGLIEKNDGQLTCKLRCK
CKPGKRCLREENIDWSRITTRIYHCPWP*
>SRR13740844.C.ventricosus.TRINITY_DN197_c0_g2_i1_1 supFam_E tpm_484.91
MMTRVFIAMFFLLALTEGWPRLYDRNCQNGLNMHYSYTCDTQRQCAIIRKRKGQLTCKLM
CKCEPGVDCLRGEYIDWDDRTAKIIYCP*
>SRR14407584.C.abbreviatus.TRINITY_DN65_c0_g1_i1_1 supFam_E tpm_1211.30
MMTSVFFAMFFLLALVEGWPRLKDTDCTKQGSYDQGRQCFKNEQCGRIEKRDGKLKCYVR
CKCIRGNSCLQDDDLDWDGIRTIKIYSCPRPWF*
>SRR14407584.C.abbreviatus.TRINITY_DN96_c0_g1_i1_1 supFam_E tpm_2775.87
MMTSVFFAMFFLLALVEGWPRLKDTNCTKQGSYDQGRQYFKNEQCGRIEKRDGKLKCYVR
CKCIRGNSCLQDDDLDWDGIRTIKIYSCPRPWF*
>SRR14407584.C.abbreviatus.TRINITY_DN96_c0_g1_i2_1 supFam_E tpm_1489.55
MMTSVFFAMFFLLALVEGWPRLKDTNCTKQGSYDQGRQYFKNEQCGRIEKRDGKLKCYVR
CKCIRGNSCLQDEDLDWDGTRNVKIYSCPRPWF*
>SRR14921183.C.ammiralis.TRINITY_DN806_c0_g1_i1_1 supFam_E tpm_6905.90
MMTRVFLVMFFLLVLTEGWPRLTDSDCERGRNMHITCFKDQSCGLIVKRNGRLSCSLNCK
CRRNESCLPSEEVDWDHRDMKIVICPKPWF*
>SRR15402271.C.textile.TRINITY_DN1098_c0_g2_i2_1 supFam_E tpm_2491.37
MMTRVFLVMFFLLVLTEGWPRLTDSDCRRGPNMHITCFKDQSCGLIVKRNGRLSCTLNCK
CRRNESCLPSEEVDWDHRDMKIVICPKPWF*
>SRR1544627.C.miliaris.TRINITY_DN2006_c0_g1_i1_1 supFam_E tpm_297.75
MRRVFIAMFFLLALTEGWPSLYDQNCENGPNMHYSYTCPSGEKCAIIRKRDEQLTCKLMC
KCEPGVDCLHGEDINWDDTSAKMIYCP*
>SRR17653514.C.judaeus.TRINITY_DN1415_c0_g1_i1_1 supFam_E tpm_2386.60
MTRVFLAMFFLLALTEGWPRLYDRDCERGRNMHYTCTQLEQCGVIRKMNGQLTCELRCRC
TPGKSCLHGENIDWDNMNTKIYHCPWP*
>SRR2609537.C.quercinus.TRINITY_DN77_c0_g1_i2_1 supFam_E tpm_220.67
MMTRVFIAMSFLLAITEGWPILYDSDCEPSRNMHLTCASYEQCGRIMKNSGELTCILTCS
CPNGDSCLPGDYIDWSDQTQQFYTCP*
>SRR2609537.C.quercinus.TRINITY_DN77_c0_g2_i1_1 supFam_E tpm_110.26
MMTRVFIAMFFLLALTEGWPILYDSDCEPSRNMHLTCASYEQCGRIMKNSGELTCILTCS
CPNGDSCLPGDYIDWSDQTQQFYTCP*
>SRR6378469.C.litteratus.TRINITY_DN279_c0_g1_i2_1 supFam_E tpm_526.74
MVRVFIAMFFLWALTEGWPRLHDRNCQNGPNMHHTYRCRSRQRCAIIRKRNGQLTCELKC
KCESVGDCLQGEVVDWDVRTVKTYTCP*
>E-Gm1_gloriamaris.TRINITY_DN688_c0_g1_i1_1 supFam_E tpm_1730.34
MMTRVFLAMFFLLVLTEEWPELSDSDCERGPNMHITCFKDQSCGLIVKRNGRLSCTLNCK
CRRNESCLPSEEVDWDHRNMKIVICPKPWF*

### Sheet: MARFL
>terebra.TRINITY_DN2465_c0_g1_i1_1 supFam_MARFL tpm_384.68
MARFRSILLCIAMAVALAAGIYYPSSEEEIGPCSTNDISKTETYTDDDGGYVLDYSYCTC
ASGEVHFAADDTTTSSSTVPHKIYVCGAPTQSCTGGTLPVTDPDYDGPRRMQCTCGEYKY
FVSHFGWHVRCK*
>arenatus.TRINITY_DN677_c0_g1_i1_1 supFam_MARFL tpm_630.09
MARFLSILLCIAVAVAPAAGIYYPNGNPVGPCSRNDISKTEVYSERYERYVLHYSYCSCA
SGEVHFQADDTTSSHNTAFYKIYECGAPTFSCSGRAMFPVTDSDQGTRRMLCRCGAYKYF
VSRLGWHVRCK*
>ebraeus.TRINITY_DN1775_c0_g1_i1_1 supFam_MARFL tpm_6784.84
MARLLSMLLCIAVAVVLAAGIQYSAESPMQQCSTHAVSKMEVYSNNQGKYELLDSYCSCD
SGEAYFEAQDTTTSSSTVSSYKIYVCGMPTESCTGGTLPVTDSDNGPRRMQCTCGQYKYL
VSASLGWHVRCK*
>imperialis_MP.TRINITY_DN183_c0_g1_i1_1 supFam_MARFL tpm_24038.02
MARFLSILLCFAMATGLAAGIRYPDRVLGRCSTHDLSKMEIDTNLDGVYSPHRSFCTCGS
GEVYFTAKDRRNHSNYRVYVCGMPTEFCTAENPVRDPKKGNRWLQCRCRQYKMVIYRDWL
VLCE*
>lividus.TRINITY_DN908_c0_g1_i1_1 supFam_MARFL tpm_8806.86
MARCLSSLLCIAMAVALAAGTYYPSVETIEPCSSHDVSKTETYSDQKEGYVVDRIYCTCD
SGEVHFTADDTITSSTTVSHKIYVCVAPTHSCTGTSPVTDPDDEGPRRMQCTCEEYKYLI
SNWGWHVLCSTQPRNVWWSRTTA*
>lividus.TRINITY_DN908_c0_g1_i2_1 supFam_MARFL tpm_646.96
VDHIYCTCDSGEVHFTADDTTTSSSTVSHKIYVCVSPTYSCTGGTLPVTDPDQGPRRMQC
TCEEYKYLISNWGWHVRCRSD*
>lividus.TRINITY_DN908_c0_g1_i3_1 supFam_MARFL tpm_2169.29
AVALAAGIYYPSETIEPCSSHDVSKTETYSDRDGVYVVDHIYCTCDSGEVHFTADDTTTS
SSTVSHKIYVCVAPTYSCTGGTLPVTDPDQGTRRMQCTCEEYKYFISNWGWHVRCRSD*
>rattus.TRINITY_DN88_c0_g1_i1_1 supFam_MARFL tpm_6690.08
AMFLFILLGILTATKGLYVPELCIGDPSNVPCDPCQISQTQWYSTVQEKTCVRHSCRCTG
TKHVFEAVYQTSTTYTLTACCSEQARCTGTSYAVSEPGTSRVMLCSCQNYKYIINAHGGG
GDYHIRCDN*
>sponsalis.TRINITY_DN828_c0_g1_i1_1 supFam_MARFL tpm_415.31
MARFLSILLCIAVTVAPTAGIYYPNGSPVGPCGTNDISKTEIYSNRQRRYVLHYSYCNCA
SGEVHFEAVDTVSSNKPAYYKIYECGAPTYSCSGRMKPVTDRDDAGPREMQCTCEDYKYL
VYPHLGWMVRCK*
>sponsalis.TRINITY_DN828_c0_g1_i2_1 supFam_MARFL tpm_359.14
MARFLSILLCIAVTVAPTAGIFHPPSESSVGPCGTNDISKTEIYSNREQRYKPLYTYCNC
ASGEVHFEAVDTVSSYQHEYYKIYECGAPTYSCSGRMKPVTDRDDAGPREMQCTCEHYKY
FLYPHLGWMVRCK*
>virgo.TRINITY_DN2656_c0_g1_i1_1 supFam_MARFL tpm_2323.38
MARFLSILLCIAMAVALAAGIYYPVPEPIESCSTNDVSRTEVYSDLYGVYKPQHTYCTCA
SGEVYFAAEDTITSSTTSSYKIYVCGAATHSCTGGTLPVTDSDDEGPRRMQCTCGEYNYF
ISRLGWHVRCK*
>SRR11807493.C.infinitus.VG.TRINITY_DN530_c0_g2_i1_1 supFam_MARFL tpm_18843.06
MARFLSILLCIAVAVALAAGIGYPDISKPVGPCETNDISKTEVYSNRFSRWESHYTYCTC
ASGEEHFAASDTTSSYATYRIYVCGAPTYSCPGAMIPVTDSDDGTRRMQCTCGQYKYFVS
NRLGWHVRCK*
>SRR11807495.C.miruchae.VG.TRINITY_DN1686_c0_g1_i3_1 supFam_MARFL tpm_1926.90
MARFLSILLCIAVAVALAAGRRYPDRPIGRCETNDISKTEVYSNRFGKWVSGYTYCTCAS
GEEHFAAEDTTSSSTGPYKIYVCGAPASPCSGATIPVTDSDDGTRRMECTCGQYKYFVSN
RLGWHVRCK*
>SRR11807496.C.cuneolus.VG.TRINITY_DN52_c0_g1_i1_1 supFam_MARFL tpm_1137.02
MARFLSILLCIAVAVALAAGRRYPDRPIGRCETNDISKTEVYSNRFGKWVSGYTYCTCAS
GEEHFAAEDTTSSSTGPYKIYVCGAPTYSCLGAMIPVTDSDDGTRRMECTCGQYKYFVSN
RLGWHVRCK*
>SRR11807496.C.cuneolus.VG.TRINITY_DN52_c0_g2_i1_1 supFam_MARFL tpm_554.98
MARFLSILLCIAVAVALAAGIGYPDISKPIGPCETNDISKTEVYSNRFGRWESHNTYCTC
ASGEEHFAASDTTSSYATVSYRIYVCGAPTSPCSRAIPVTDSNDGTRRMECTCGQYKYFV
SNRLGWHVRCK*
>SRR11807498.C.verdensis.VG.TRINITY_DN5636_c0_g1_i1_1 supFam_MARFL tpm_323.83
MARFLSILLCIAVAVALAAGIYYPDNRPIGLCETYDISKTEVYSDRFDKWVSGSTYCTCA
SGEEHFAAEDTTSSSKGPYKIYVCGAPTYSCPGAMIPVTDSGDGTRRMQCTCGQYKYFVS
NRLGWHVRCK*
>SRR11807500.C.galeao.VG.TRINITY_DN575_c0_g1_i1_1 supFam_MARFL tpm_3686.51
MARFLSILLCIAVAVALAAGIGYPDVSKPIGPCETNDISKTEVYSNRFGRWKSHYTYCTC
ASGEEHFAADDTTSSNAVVSYRIYVCGAPASPCSGATIPVTDSDDGTRRMQCTCGQYKYF
VSSRLGWHVRCK*
>SRR11807502.C.guanche.VG.TRINITY_DN1622_c0_g1_i1_1 supFam_MARFL tpm_13716.33
MARFLSILLCIAVAVALAAGIYYPPVEKPIGPCETNDISKTEMYSNRFGRWESPYIYCTC
AGGEEHFAANDTITSYATVSYRIYVCGAPTSPCSGAMIPVTDSNDGTRRMQCTCGQYKYF
VSNPLGWHVRCK*
>SRR11807507.C.grahami.VG.TRINITY_DN16_c0_g2_i1_1 supFam_MARFL tpm_2774.13
MARFLSILLCIAVVMALAAGIGYHLGDRPGVGPCNTNDISKTERYSNHFSKWEIDHAGWK
SHDTYCTCASGEEHFTAIDTTSTYTSYRIYVCGAPTSPCSGAKPVTDSNDGTRRMQCTCG
QYNYFVTYRLGWHVRCK*
>SRR13740844.C.ventricosus.TRINITY_DN1_c0_g1_i2_1 supFam_MARFL tpm_3751.87
MARFLSLLLCIAVAVALAAGIGYPDDLFRRIGPCKMNDISKTEFYSYRYDRWQPGYTYCI
CYDVREDGFPAEDTTSNADFAFYVCGAPTSPCSGATIPVTDPDDGTRRMQCTCGQYKYFL
RKHVGWHIRCK*
>SRR13740844.C.ventricosus.TRINITY_DN1_c0_g2_i3_1 supFam_MARFL tpm_909.55
MARFLSLLLCIAVVMALAAGIYYPPVDKPIGPCNTNDISKTEAYSNRFGRWESHNTYCTC
ASGEEHFLANDTISSYATRSYRIYVCGAPTSPCSRAIPVTDSNEGTRRMQCTCGQYKYFV
SNRLGWHVRCK*
>SRR17653514.C.judaeus.TRINITY_DN52_c0_g1_i1_1 supFam_MARFL tpm_195.13
MARLLSILLCIAVAVGLAAGIQYPTVRPIGPCSTNAISKTELYSNRYGRYVLHYSYCSCA
SGEVYFEAQDTTTSYTTVLYKIYACGAPTHSCSGETLPVTDPDDRPRKMQCTCEQYKYLL
YPRLGWLVRCK*
>SRR17653514.C.judaeus.TRINITY_DN52_c0_g1_i2_1 supFam_MARFL tpm_265.55
MARLLSILLCIAVAVGLAAGRQYPTVRPVGPCSTNAISKTEVYSNRQEGYVLHYSYCSCA
SGEVYFEAQDTTKSSTTSSTTESSYKIYVCGAPTQSCTGGTFPVTDSDDSGPRRMQCTCG
QYKYFVYSWGWHVRCK*
>SRR2609537.C.quercinus.TRINITY_DN470_c0_g1_i1_1 supFam_MARFL tpm_9907.61
MACCLSSLLCIAMAVALATGIYYPSDETIGPCNTNDISKTETYSGRQGKYVVDRTYCTCA
SGEVHFAADDTTSSFTTVPHKIYVCITPTYSCTGGTSPVTDPDDEGPRRMQCTCEEYKYF
VSNWGWHVRCK*

### Sheet: MLSML
>coronatus.TRINITY_DN558_c0_g1_i1_1 supFam_MLSML tpm_556.60
MLSMLAWTLMTAMVVMNARGQFCPTVTDECFYDNNLCGKKVSGSCTSLCNCKSGERCSRD
SDHTITLVPSYTNGRPDERRYYTCVALSSLNECSSTEEALHDLVPEAGERNNVKVLCRCP
SPKVYLFVRNPQRYICALAP*
>ebraeus.TRINITY_DN659_c0_g1_i1_1 supFam_MLSML tpm_41951.58
MLSMLAWTLMTAMVVMNAHGQVCPTMTDSYTGENECFYDNNLCGKEVSGSCSSRCYCKNG
GRCSTDSDHTITVVQSYINGYPEKRYYTCVALSSLNECAVREKALFVLAPEAADPISVKV
LCRCPFPKVYLQTGRSRPHICSYNPRRRG*
>ebraeus.TRINITY_DN659_c0_g1_i2_1 supFam_MLSML tpm_39415.85
MLSMLAWTLMTAMVVMNAHGQVCPTMTDSYARENECHYDHNLCGKEVSGSCSSLCNCKNS
QECSTDSDHTITVVKRYVNNQPERKRYYTCVALSSLNECSGTQEALYVLTPEANELKSVK
VLCRCPSTKVYLLARNPQRYVCTTAAQLSTRTT*
>lividus.TRINITY_DN566_c0_g1_i2_1 supFam_MLSML tpm_1555.75
MLSLLAWTLMTAMVIMNARSQFCPTMTDSYPSENECHYDNALCGKEVSGSCSPICYCKNG
QMCSMDSDHTITVVPYYVNYYPHEIRYYTCVALSSLHQCARTEKAIHNLVPEVAEFQSVK
VLCKCPSPKVYLKVNDRRRYACVMAPPLNG*
>lividus.TRINITY_DN566_c0_g1_i3_1 supFam_MLSML tpm_4622.76
MLSLLAWTLMTAMVIMNARSQFCPTTTNECHYDNALCGKEVSGSCSPICYCKNGQMCSMD
SDHTITVVPYYVNYYPHEIRYYTCVALSSLHQCARTEKAIHNLVPEVAEFQSVKVLCKCP
SPKVYLKVNDRRRYACVMAPPLNG*
>rattus.TRINITY_DN825_c0_g1_i1_1 supFam_MLSML tpm_2206.26
MLPIFACALMTLTLVASTEFCPTTDNMCLYDDDLCGKRDSSGSCTSRCNCKNRQLCARDS
EHTITVVRQFINARMQRESYYTCTALSALSPCSDGQVALTDLVPDTLPLSSVEVLCACRP
PRIYLRTVKPTRYICSRVI*
>rattus.TRINITY_DN825_c0_g1_i3_1 supFam_MLSML tpm_2127.53
MLPIFACALMTLTLVVNASNRFCPITDNMCHYDADLCGKRESSGSCTSRCHCKNMRLCVR
DSEHTITVVKQIINHFMKRESYYTCTALSALSPCSDGQVALTDLVHETVPLNSVEVLCAC
RPPKVYLRTVGQYICSRGI*
>rattus.TRINITY_DN825_c0_g1_i5_1 supFam_MLSML tpm_9202.91
MLPIFACALMTLTLVVNASNRFCPITDNMCHYDADLCGKRESSGSCTSRCHCKNMRLCVR
DSEHTITVVKQIINHFMKRESYYTCTALSALSPCSDGQVALRDLVHETVPLNSVEVLCAC
RPPKVYLRTVGHYICSTGI*
>rattus.TRINITY_DN654_c0_g1_i1_1 supFam_MLSML tpm_2197.66
MTLSVIKLTLITMITAVAVTVCSSSDACPNTASEACGLNRHACGKKTPWGTCEHLCRCPN
NQPCLRDSKHTFQWKRQFLRDKETYYTCNDMSTLPACGNNAGLLHTSGEVTILCECLPPS
YYAMESSKYICFRSG*
>virgo.TRINITY_DN10252_c0_g1_i1_1 supFam_MLSML tpm_4500.06
MLSMLAWTLMTAMVVMNAKSQYCPTMEEDSYPGEHRCFYANDLCGKDVSGSCSSICYCND
GQMCSTDSDHTITIVPHYVNYFPVRQRYYTCVALSSLHECSRGERAIYDLVPETPELTSV
EVLCKCSSPKVYLKVGTARYVCARPPRLTPSARHLHDDPRRTS*
>SRR11807493.C.infinitus.VG.TRINITY_DN59_c0_g2_i3_1 supFam_MLSML tpm_15802.22
MLSMLAWTLMTAMVVMNAKSQFCPAMKNGYRDEHKCLRDNSLCGKEVSGSCSSICYCRNL
HMCSTDSDHTITVVPHYVNYYPVKKRYYTCVALSGLDECSNGQISLRDIIPGTAELKYAK
VLCNCRSPKVYKRLINPERYICALAPRLPH*
>SRR11807495.C.miruchae.VG.TRINITY_DN82_c0_g1_i5_1 supFam_MLSML tpm_1435.20
RNQCFYDNNLCGKKVSGSCSSICYCKNGKMCYTESDHTITVVPYYVYHHPVKMRYYTCVA
LSGLEECSNDETALYNLVPIAAELKTAKVLCKCPSPKVYLSTGRNQRYICARAPPLKG*
>SRR11807496.C.cuneolus.VG.TRINITY_DN3685_c0_g1_i1_1 supFam_MLSML tpm_1900.93
MLSMLAWTLMTAMVVMNAKSQFCPTMEDRYPDEHKCFYDNNLCGKKVSGSCSSICYCKNG
KMCYTESDHTITVVPYYVYHHPVKMRYYTCVALSGLEECSNDETALYNLVPNAGELKTAK
VLCKCPSPKVYLSTGRNERYICARAPPLNG*
>SRR11807497.C.boavistensis.VG.TRINITY_DN63_c0_g1_i1_1 supFam_MLSML tpm_2077.55
MLSMLAWTLMTAMVVMNAKSQFCPAMKNGYRDEHKCLRDNSLCGKEVSGSCSSICYCRNL
HMCSTDSDHTITVVPHYVNYYPVKKRYYTCVALSGLDECSNGQISLRDIIPGTAELKYAK
VLCNCRSPKVYKRLINPERYICALAPRLPH*
>SRR11807498.C.verdensis.VG.TRINITY_DN2612_c0_g2_i1_1 supFam_MLSML tpm_2240.91
MLSMLAWTLMTAMVVMNAKSQFCPTMEDSYPDEHKCFYDNNLCGKKVSGSCSSICYCKNG
KMCSTDDDHTITVVPYYENRHLVKKRYHTCVALSGLEECSNGETALYNLVPDAAELKTAK
VLCKCPSPKAYLNTGKNQRYTCGRASP*
>SRR13740844.C.ventricosus.TRINITY_DN1909_c0_g2_i1_1 supFam_MLSML tpm_16462.67
MLSMLAWTLMTAMVVMNAKSQFCPTMEDSYDNEHRCLYDNGLCGKEVSGSCSSICYCRNL
QMCSTDSDHTITVVPYYVNYYPVKKRYYTCVALSGLNECSGTQNALYDLIAETTELIHAK
VLCNCRSPKVYKRIINPVRYICAHARPLNG*
>SRR14407584.C.abbreviatus.TRINITY_DN11_c0_g1_i1_1 supFam_MLSML tpm_994.28
MLPIFACALMTLTLVVNASDQFCPTTDNMNQCFYDDALCGKRDSSQGCTSRCYCKNMQLC
VRDSEHTITIVKRIISGHMIKESYYTCTALSALSECDRMQKALEDLVPWTLELDSAKVLC
ACRPPKIYLRTINPTRYSCFF*
>SRR14407587.C.aristophanes.TRINITY_DN475_c0_g1_i1_1 supFam_MLSML tpm_339.89
MLSMLAWTLMTAMVVMNAHGQFCPTMTDECFYDNNLCGKKVSGSCTSLCNCKSGERCSRD
SDHTITLVPSYTNGRPDQRRYYTCVALSSLNECSSTEEALYDLVPEAGERNNVKVLCRCP
SPKVYLFVFNPQRYICALAP*
>SRR15402271.C.textile.TRINITY_DN602_c0_g1_i1_1 supFam_MLSML tpm_2188.42
MLSMLAWTLMTAMVVMNAKSHTTCPTSTEIDSCSNDNNACGKDVSGSCSSLCNCGNGQTC
FTDSNHTITLVPYYTEDGPFEKKYYTCGDPSELDECYDIDKALEVNESDDPNSVEVLCHC
PSDKIYLWIHRGYYICITPPQP*
>SRR15402271.C.textile.TRINITY_DN602_c0_g2_i4_1 supFam_MLSML tpm_1992.39
MLSMLAWTLMTAMVVMNAKSHTICPTSTNLCVNDNDACGKDVSGSCSSICNCKNGQPCST
DSSHTIILVPRYTEDGPYIKNYYTCVDPSELVGCAGAQKSVNVSVSEAQDPNSAQVLCYC
PPSKINIWALNFQHYICVTPPQP*
>SRR1544627.C.miliaris.TRINITY_DN3169_c0_g1_i1_1 supFam_MLSML tpm_511.66
MLSMFAWTLMTAMVVMNAHGQFCPTMTDINYPGENRCFYDNNLCGKEDSGSCTSLCYCKS
GQMCSRDTDHTITLVPRITNSGPDERRYYTCVALSSLNECSGTEKALHILSPEAEEPISV
EVLCRCPSKVYRFILYPRPQRYICAPAS*
>SRR17653514.C.judaeus.TRINITY_DN505_c0_g1_i2_1 supFam_MLSML tpm_1597.20
MLSMLAWTLMTAMVVMNAHGQFCPTMTDSRPGENKCLHDNYLCGKEDDSGSCTSLCYCKS
GQMCFRDNDHTITAVPRIINDRPVEITYYTCVALSSLNECSGIQEALKVLSPEAEEGESS
VEVLCRCPSPKKYRFVFIRPDINGDNPRYVCANAPRRHG*
>SRR17653514.C.judaeus.TRINITY_DN740_c0_g1_i3_1 supFam_MLSML tpm_2116.13
MLSVFTVVWVLTTVMMMTDVTFQSTCDTDNLELCSEATHMCGKRISWDGCNGLCKCRTLQ
ACTTDADHTVQVIPAPFQSNKTYYTCRSLSTMGACQSNNEAMSGNSEDTYKILCKCDETY
QPHSLNNRTFVCR*
>SRR2124878.C.betulinus.TRINITY_DN401_c0_g1_i2_1 supFam_MLSML tpm_13467.75
MLSVFTVVWVLTTAMMMTDVTLQSTCDTDDLGLCSEDTRLCGKRTVWNRCNGLCKCPNQQ
ACTTDTDHTVRVRSAPFQLIQTYYTCRDVSTMDACQSNERAMDGHNEETYKILCKCDNIY
QPNAPQNWYFICS*
>consors.TRINITY_DN5487_c0_g2_i1_1 supFam_MLSML tpm_360.65
MLSMLAWTLMTAMVVMNAKSQYCPTMRDSYPKQHKCLYENALCGEEDSGGRCSSICNCIN
GQMCSTDSDHTITIAKYENNRLSRKRHHTCTALWGLKECNGTKKALYVLAPESEKLKSVE
VLCRCPPSGVYIKIKNPEKYICVRIRGAQG*
>MLSML-Gm1_gloriamaris.TRINITY_DN3174_c0_g1_i2_1 supFam_MLSML tpm_354.33
MLSMLAWTLMTAMVVMNAKSDTTCPTSTNIVSCVNDNDACGKDVSGSCSSICNCKNGQTC
STDSNHTIILVPYYTEYGPYIKNYYTCVDPSDLDGCSIAQKSVNVSVSEAEDPNSVEVLC
YCPPSKINIWAVNFQYYLCTTPPQPDS*
>MLSML-Gm2_gloriamaris.TRINITY_DN3174_c0_g1_i3_1 supFam_MLSML tpm_365.71
MLSMLAWTLMTAMVVMNAKSQTTCPTSTNIDSCSNNNNTCGKDVSGSCSSLCNCQNGQTC
FTDSNHTITLVPYYTEDGPFEKRYYTCRDPSELDECYDINKALEVSESDDPNSVEVLCHC
PSDKIYLWVHLQYYVCVLPPQPDS*

### Sheet: MMLFM
>coronatus.TRINITY_DN675_c1_g1_i1_1 supFam_MMLFM tpm_3361.22
MMLFMFAAIIFTMVSTTVTVDRCANEQKVCRTVDDSGIGEFCNCDWVPGGCIMDDDHKFV
FAESTLYTCQPVLDFSVCQGTQTVFVAKFPQFNCRCDPHEYKIENRKIVCA*
>ebraeus.TRINITY_DN480_c0_g2_i1_1 supFam_MMLFM tpm_2666.09
MMTLSVIFFLLVTGVIVTKAQANSCGDTPTTSCSEPGKICAVLFPGGQCAQLCTCGNENN
ACSIDDEHRISTNPTSTPAWFLCGQIEAFPICQAGENPYNRSEELFHCRCGNGYSFITNK
SVFVCA*
>imperialis_MP.TRINITY_DN480_c0_g1_i101_1 supFam_MMLFM tpm_2000.91
FMFAAIISIAVSARLEQCLDNRYACARIDENGQRKQLCKCINGACIKKKDYKVTVHLGKD
RRTAIMCIPIDDFARCTGHPHEYAMDSDLYKLKCKCEDKYYQEGFHYDVKCGN*
>imperialis_MP.TRINITY_DN480_c0_g1_i102_1 supFam_MMLFM tpm_487.17
IAVSARLEQCLDNRYACARIDENGQRKRLCKCINGACIKKKDYKVTVHLGKDRRTAIMCI
PIDEFPRCTGRPHEYAMDSDLYKLNCKCEDKYYQEGFLYDVKCGN*
>lividus.TRINITY_DN687_c0_g1_i1_1 supFam_MMLFM tpm_19810.85
MMLFVFAAIIFTMATATEDQWPCANNKAVCAWKEAPINNCDCSGTACQRDSAHSVNVAGS
IFYTCQQISDFDECVGSGAVMNAAFTQLLCRCSSGVYIVNEDEAIVCG*
>rattus.TRINITY_DN1956_c0_g1_i1_1 supFam_MMLFM tpm_1507.41
MMLFVFAVIIFTMGSTTVSVESAPETEKTRGPKVLSLTRGIRKTRESDNYQPDKCVTETA
ACSVIQGGVRTPVCKCQETGTCPTEAQYSFPISQNGHHFTVYTCKRENAFHVCSTTQAQD
VFTDGNINCRCSSNNIMIMRNGHVVCTPAMS*
>rattus.TRINITY_DN376_c0_g1_i1_1 supFam_MMLFM tpm_4413.84
MMLFIFAAIIFTMAYTTVTAQDQCKNDMEACAMVLPPPNQLRDVMCHCIGTGRCNFHPSH
KIDVEGTLFYTCQQIVHFDPCDGSKPAMDKSLMQLDCRCPNNEYKFDFAGNVVCSPTRP*
>SRR11807493.C.infinitus.VG.TRINITY_DN47_c0_g1_i2_1 supFam_MMLFM tpm_30832.50
MMLFIFAAIIFTMASTTVIEDMCENGGQSVCAWKGMGEMCICPDPYSCVQSDAYKAEVTL
VNRTETFYTCQQISDFSLCAASDPAMQGQLQQLNCRCSNGIYVLGVGAIVCG*
>SRR11807493.C.infinitus.VG.TRINITY_DN47_c0_g2_i1_1 supFam_MMLFM tpm_6409.40
MMLFMFAAIIFTMASRTVTDNTCAHNKKACAMVLGDYVDIHCDCASTGNCIIHPAHKIAV
NDGTLFYTCQLISDFNICKGSEPVMDAGLTQLNCRCPNGAYKYEGSAVVCS*
>SRR11807496.C.cuneolus.VG.TRINITY_DN6_c0_g3_i1_1 supFam_MMLFM tpm_2039.14
MMLFMFAAIIFTMASRTVTDNTCAHNKKACAMVLGDLVDIHCDCASTGKCIRQPGHDITA
NDGTRFYTCQLISDFNICEGSEPVMDAGLTQLNCRCPNGAYKFEGKAVVCS*
>SRR11807498.C.verdensis.VG.TRINITY_DN268_c0_g3_i2_1 supFam_MMLFM tpm_2669.64
LLPTLSSATHRIVHVAYRICWRLRKARLTMMLFIFAAIIFTMALTTVTAEMCENGGRSVC
AWKGLGEMCICPDPYSCVQSDAYKAVVTLENRTETFYTCQQISRFSLCAASDPALQGQLQ
QLKCRCSNDIYVLGVGAIVCG*
>SRR11807498.C.verdensis.VG.TRINITY_DN268_c0_g3_i4_1 supFam_MMLFM tpm_1932.43
MGIFVDGAPLLLHPCFSDGRFLSTLSSAIHRIVYVAYRICWRLRKARLTMMLFIFAAIIF
TMASTTVTAERCASRKSVCAWEVLGKTCSCPDPYSCSQRYHYKAELTVRVGKLSFYTCQM
IAAFRRCTPRSRPAMELDAKLKQLNCRCLSGIYKRVNDTVVCG*
>SRR11807507.C.grahami.VG.TRINITY_DN23_c0_g2_i4_1 supFam_MMLFM tpm_561.65
MMLFMFAAIIFTMASTTVTAISCELETDLCAIEIGSDLTEICTCTDGGCTRDDSHTLSVS
DISLVTCQLISDFDDCTAGQALVDDNFTQVYCKCPGDNYRIKGTQGIGCD*
>SRR13740844.C.ventricosus.TRINITY_DN405_c0_g1_i6_1 supFam_MMLFM tpm_595.04
MMLFMFAVIIFTMASTTVSDENTCEHNKKACAMVLGDYLDTHCDCASTGNCIMNPAHKIA
VNDGTLFYTCQKISDFNICEGSQPVMDAGLTQLNCKCPNGAYKNEGNGVVCG*
>SRR13740844.C.ventricosus.TRINITY_DN405_c0_g2_i1_1 supFam_MMLFM tpm_756.04
MMLFIFAAIIFTMASTTVTAETCASGQSACAWASVGEVCSCPGSNSCTRDDAHKVKVTLK
HGIYSIYTCQQISAFRDCAGSEAAMDAQLSQLNCKCLSGTYTIVDDAVVCG*
>SRR14407584.C.abbreviatus.TRINITY_DN118_c0_g2_i1_1 supFam_MMLFM tpm_752.51
MMLFIFAAIIFTMAYTTVTAQDQCKNDMEACAMVLPPPNQLRDVMCHCIGTGRCNFHPSH
KIDVEGTLFYTCQQIVHFDPCDGSKPAMDKSLMQLDCRCPNNEYKFDFAGNVVCSPTRP*
>SRR14407584.C.abbreviatus.TRINITY_DN118_c0_g3_i1_1 supFam_MMLFM tpm_420.72
ETEKTRGPKVLSLTRGIRKTRESDNYQPDKCVTETAACSVIQGGVRTPVCNCQETGTCPT
EAQYSFPISQNGHHFTVYTCKRENAFHVCSTTQAQDVFTDGNINCRCSSNNIMIMRNGHV
VCTPAMS*
>SRR14407587.C.aristophanes.TRINITY_DN251_c0_g1_i9_1 supFam_MMLFM tpm_171.57
MMLFMFAAIIFTMASTTVSLDRCANPTKVCRAYVDDEFHENCDCEGIPSGCIMDEDHKFV
FTGTEHSGVLYTCQPVLDFHICDGIETVYVDIKPQLNCRCQSNVYKVGDHVFLCG*
>SRR14407587.C.aristophanes.TRINITY_DN251_c0_g1_i13_1 supFam_MMLFM tpm_503.04
MMLFMFAAVIFTMVSTTVTVDTCANEKQVCRFVADGGTYEMCNCDGVPGGCIMDDXHKFV
YYEASLYTCQPVLDFSVCQGTERVFESANQQFNCRCNPHEYKKENRKMVCA*
>SRR14921183.C.ammiralis.TRINITY_DN9_c0_g1_i301_1 supFam_MMLFM tpm_15577.66
MMLFMFAAIIFTMASSTVNAHICEQNEDLCATLIDGVTTEICDCPNGACPRGNDYKITVG
SVSLYTCQQISAFDDCTRGQHLVDDDFTQIYCKCSNGMYTVGGSQGIVCV*
>SRR14921183.C.ammiralis.TRINITY_DN9_c0_g1_i302_1 supFam_MMLFM tpm_17673.71
MMLFMFAAIIFTMASSTVNAHICEQNEDLCATLIDGVTTEICDCPNGACPRGNDYKITVG
SVSLYTCQQISAFDDCTRGQHLVDDDFTQIYCKCSNGMYTVGGSQGIVCV*
>SRR1544627.C.miliaris.TRINITY_DN2606_c0_g1_i1_1 supFam_MMLFM tpm_646.39
MMLFMFAAIIFTMASTTVTEDTCDNNQKACAMMLPGVRDIHCNCASTGNCIINPAHKIFV
NPHTSFYSCQQISAFDICDGSQPVMDASLTQINCRCANNEYKFEGTDVVCG*
>SRR1544627.C.miliaris.TRINITY_DN2622_c0_g2_i1_1 supFam_MMLFM tpm_0.00
MMLFMFAAIIFTMASTTVTEDTCDNNQKACAMMLPGVRDIHCNCASTGNCIINPAHKIFV
NPHTSFYSCQQISAFDICDGSQPVMDASLTQMCK*
>SRR1544627.C.miliaris.TRINITY_DN2622_c0_g7_i1_1 supFam_MMLFM tpm_269.60
GISGGCIMDDDHKFFFSRSTLYTCQPVLDFHICDGTETVFEAYHPQFNCRCVPHEYKVEN
TKIVCA*
>SRR1544627.C.miliaris.TRINITY_DN2622_c0_g8_i2_1 supFam_MMLFM tpm_143.64
MMLFMFAAIIFTMVSTTVTVDTCANEQKVCRTVDDNGIGEFCNCDGVPGGCIMDDDHKFV
FLRSTLYTCQPVSDFHICDGTETVFVAYHPQFNCRCDPHEYKVEKTKILCA*
>SRR1544627.C.miliaris.TRINITY_DN2622_c0_g8_i3_1 supFam_MMLFM tpm_287.28
MMLFMFAAIIFTVVSTTVTVNTCANEKKVCRAVVSDRAYKFCDCDGIPGGCIMDDDHKFV
YSTVTLYTCQPVLDFSVCQGTETLYEPVDPQFNCRCNPHEYKEENTIIVCA*
>SRR1544627.C.miliaris.TRINITY_DN2622_c0_g8_i4_1 supFam_MMLFM tpm_359.11
MMLFMFAAIIFTMVSTTVTLDRCANEKKVCRSVVEGRISEICDCDGIPGGCIMDDDHKFF
FSKSTLYTCQPVLSFHVCQGTQIVFTARNPQFNCRCVPHKYKIENKKIVCA*
>SRR17653514.C.judaeus.TRINITY_DN187_c0_g1_i4_1 supFam_MMLFM tpm_8156.77
MMLFMFAAIIFTMASATVTLDTCASAKGVCAWAGQGESCSCSATHSCTQDDAHKVEVNME
EGIQALYTCQQISDFDVCTGTGAVMPADWSQLNCRCSSNKYTLENGAVVCG*
>SRR17653514.C.judaeus.TRINITY_DN187_c0_g1_i5_1 supFam_MMLFM tpm_4077.23
FTMASATVTLDTCASAKGVCAWAGQGESCSCSAPHTCTQDDAHKVEVNMEGGVQALYTCQ
QISDFDVCTATGAVMPADFSQLYCRCSNNKYTIENDDVVCG*
>SRR1803937.C.tribblei.TRINITY_DN1174_c0_g1_i1_1 supFam_MMLFM tpm_313.02
IMLFVFTVVWILTMVMIITDVTFQSTCNTDNKPSCSEDTRLCGKNNSWGNCVALCKCPNQ
QACTTDTDHKVQVKRGPFQLTETYYTCKNVSTMSDCQSNAKAMSGTSESTYKIMCKCDDT
YKPSAPTNWKFICG*
>SRR6378469.C.litteratus.TRINITY_DN341_c0_g2_i2_1 supFam_MMLFM tpm_13460.59
MMLFMFAAIIFTMATATVSATQCNSVQTLCSWEGMGELCNCSATGSCPQNDEHKIVVGTQ
DIYVCQQISDFEVCTGSVAIDSSLTELNCRCSSNAYKIEGSQVVCD*
>MMLFM-Gm1_gloriamaris.TRINITY_DN3249_c0_g1_i1_1 supFam_MMLFM tpm_6326.88
MMLFMFAAIIFTMASSTVNAHICEQNEDLCATLIDGETTEICDCPYGACPRDNDHKITVG
SVSLYTCQQISAFDACTRGQHLVDDDFTQIYCKCSNGMYTVGGSQGIVCV*

### Sheet: unk2
>rattus.TRINITY_DN441_c0_g1_i1_1 supFam_unk2 tpm_2550.71
ASFIMTLPRSVLIFLTMAVATKACIQDAGECDSGQVCKIDLRGLCYIRCQCPTCGNKPDT
NDTITVGPRTWSFCGDLSTLPACGGNRPIQDDKIRCSCSKYTFDGESLLCA*
>rattus.TRINITY_DN814_c0_g1_i1_1 supFam_unk2 tpm_7465.76
LATSTCDFYRRSPPQLFTSFTWPSSLPKTKSTSSTMLGASFILICFLWATTFLLINSSDQ
WDDSDRESRMLPTCISNEVCATQTHDEFKHRCACDNGCHVYNGSIPDSDFWLWRLYTCDP
VHFCQQGQNPVNAYSDQWQMLCQCLCGLYRLHMLEEIPAFECYDAHA*
>rattus.TRINITY_DN814_c0_g1_i4_1 supFam_unk2 tpm_4870.32
TSFTMLWASFTLICFLWATTFLLINSSDQWDDSDRESRMLPTCISNEVCATQTHDEFKHR
CACDNGCHVYNGSIPDSDFWLWRLYTCDPVHFCQQGQNPVNAYSDQWQMLCQCLCGLYRL
HMLEEIPAFECYDAHA*
>rattus.TRINITY_DN814_c0_g1_i5_1 supFam_unk2 tpm_1938.53
NSSDSRGESRRELTDCRDNQVCAIRSHHTTNHLCKCEGNCVDDVVVPDSPSNLARIYTCN
TVDGCEGDEDPLTVFEGEWLKLNCQCGWFLISNVNGQYEAECC*
>SRR11807492.C.raulsilvai.VG.TRINITY_DN2196_c0_g1_i2_1 supFam_unk2 tpm_5948.67
MLGASFTLIYFLLATTFLLNNATGSRDESRRVLSTCVPSQVCAIRSHRRTNLLCECVDEC
PVDDFDIPDSPHGLARLYTCDTVRGCEGGENPLRVVVGERLELNCQCGLVLVSLVGGECV
A*

### Sheet: Unknown
>SRR11807492.C.raulsilvai.VG.TRINITY_DN68_c0_g2_i2_1 supFam_Unknown tpm_481.01
MKSAVFMMALSMSIFIDFTMESATPDVPCSVPDELCTTTGGTCGLFYHFGGRNYCFRFCK
CDIGMGCPTDEAHAVVSGNVTDPFTYYTCQPISEFPVCNVNDVAIVIPEHGHPLLHEVKC
ICPWVYANDGSWTYICKE*
>SRR11807493.C.infinitus.VG.TRINITY_DN1512_c0_g1_i2_1 supFam_Unknown tpm_2226.28
MKSAVLMMALSMSILIDFTIESATPDGPCSDPYELCTTTGGTCGEYYHWSGRNYCFRFCE
CDIGMGCPTDEVHAIIRGNVTHPLTHYTCQPISEFTACKVNDVAMLNPGPGLLLVVKCLC
PWVYTYDGNGSYICKD*
>SRR14407584.C.abbreviatus.TRINITY_DN3078_c0_g1_i1_1 supFam_Unknown tpm_5510.80
MKSAVFMVALSVSIFIDFTMEYAVPDELCNDLENLCSEPDHTCGEYYHMDDDLHCFRFCS
CDVGMRCPIDTDHAIVLRNSTARPWAVYSCTSLNEIPECDAGDAAIVNAPIPYRQIRCIC
PGEYRFIEEGDGWFKCIY*
>SRR14407587.C.aristophanes.TRINITY_DN85_c0_g1_i1_1 supFam_Unknown tpm_1252.86
MKSAVFMVALSMSIFTDFTMASATPDVPCIFVTGQLKGELCTTIGETCAEYAYWNGKIHC
LRLCDCGVGVACPTDEAHAIVRGTKLDPLTVYTCKPIREFPECEVGDAAIVKYGTHLGRV
VKCICPWKYAFDGNRTDVCQD*
